# SPLiCR-seq: A CRISPR-Based Screening Platform for RNA splicing Identifies Novel Regulators of IRE1-XBP1 Signaling Under ER Stress

**DOI:** 10.1101/2025.05.20.655206

**Authors:** Qianqian Ying, Yongchen Chen, Luochen Shen, Yang Xu, Ruilin Tian

## Abstract

RNA splicing is fundamental to cellular function, yet systematic investigation of its complex regulation has been limited by existing methods. Here, we present SPLiCR-seq (<u>SPL</u>icing regulator identification through <u>CR</u>ISPR screening), a high-throughput CRISPR screening platform that enables direct measurement of RNA splicing outcomes for pooled genetic perturbations, overcoming limitations of traditional fluorescence-based approaches. Applying SPLiCR-seq to investigate *XBP1* splicing during the unfolded protein response (UPR), we conducted targeted and genome-wide screens across diverse cellular contexts, revealing both common and cell-type specific regulators. Notably, we identified GADD34 (*PPP1R15A*) as a novel modulator of IRE1-XBP1 signaling, demonstrating that it directly interacts with IRE1 and functions independently of its canonical role in eIF2α dephosphorylation. Pharmacological inhibition of GADD34 using Sephin1 effectively suppressed *XBP1* splicing and alleviated CAR-T cell exhaustion in an *ex vivo* model, leading to enhanced tumor-killing capacity across multiple cancer models. This work not only establishes a powerful new tool for systematically studying RNA splicing regulation but also uncovers a promising therapeutic strategy for improving CAR-T cell immunotherapy through modulation of the IRE1-XBP1 pathway.
