## Supplementary Table 2 for "SPLiCR-seq: A CRISPR-Based Screening Platform for RNA splicing Identifies Novel Regulators of IRE1-XBP1 Signaling Under ER Stress"

### Sheet: primer and sgRNA
primer
endo-XBP1-f	CCTTGTAGTTGAGAACCAGGAG
endo-XBP1-r	GGTCCAAGTTGTCCAGAATGC
exo-XBP1-f	gatactgcgacctccctagcaaac
exo-XBP1-r	ggctaagatctacagctgccttgtaagt
KD sgRNA
sgSEC24A-F	TTGGCGAACGCCCGGCTAGAAGGGTTTAAGAGC
sgSEC24A-R	TTAGCTCTTAAACCCTTCTAGCCGGGCGTTCGCCAACAAG
sgPREB-F	TTGGTCTGCGAGACCGACTTGGAGTTTAAGAGC
sgPREB-R	TTAGCTCTTAAACTCCAAGTCGGTCTCGCAGACCAACAAG
sgSLC35B1-F	TTGGGAGGAAAGCCCGGGTCCAGGTTTAAGAGC
sgSLC35B1-R	TTAGCTCTTAAACCTGGACCCGGGCTTTCCTCCCAACAAG
sgMAN2A2_F	TTGGCGACGAAGTCGGAGCGGGTGTTTAAGAGC
sgMAN2A2_R	TTAGCTCTTAAACACCCGCTCCGACTTCGTCGCCAACAAG
sgPPP1R15A_F	TTGGCGTGGCGACAAGCGGGCGCGTTTAAGAGC
sgPPP1R15A_R	TTAGCTCTTAAACGCGCCCGCTTGTCGCCACGCCAACAAG
sgMAN2A2-F2	TTGGCCGAGCCCGGCCTCTGTCGGTTTAAGAGC
sgMAN2A2-R2	TTAGCTCTTAAACCGACAGAGGCCGGGCTCGGCCAACAAG
sgMAN2A2-F3	TTGGGAGAGAGTTGGATCACAGAGTTTAAGAGC
sgMAN2A2-R3	TTAGCTCTTAAACTCTGTGATCCAACTCTCTCCCAACAAG
sgPPP1R15A-F2	TTGGGTTCCGACCCCTTACTCACGTTTAAGAGC
sgPPP1R15A-R2	TTAGCTCTTAAACGTGAGTAAGGGGTCGGAACCCAACAAG
sgPPP1R15A-F3	TTGGCAGCCGGTGAGTAAGGGGTGTTTAAGAGC
sgPPP1R15A-R3	TTAGCTCTTAAACACCCCTTACTCACCGGCTGCCAACAAG
KD-CALR-sgRNA-F	TTG GGACGTGTCAAACTAGAGGT GTTTAAGAGC
KD-CALR-sgRNA-R	TTAGCTCTTAAAC ACCTCTAGTTTGACACGTCC CAACAAG
KD-CALR-sgRNA-F 2	TTGGCTGCAGAGCCGCTGCCGGAGTTTAAGAGC
KD-CALR-sgRNA-R 2	TTAGCTCTTAAACTCCGGCAGCGGCTCTGCAGCCAACAAG
KD-DBR1-sgRNA-F	TTGGGGAGTCTACACCCAGGCGGGTTTAAGAGC
KD-DBR1-sgRNA-R	TTAGCTCTTAAACCCGCCTGGGTGTAGACTCCCCAACAAG
KD-DBR1-sgRNA-F2	TTGGCGATCAGTCGGTCCTGGGCGTTTAAGAGC
KD-DBR1-sgRNA-R2	TTAGCTCTTAAACGCCCAGGACCGACTGATCGCCAACAAG
KD-UPF3B-sgRNA-F	TTG GTCCGGCCAAGCCGCTTCAG GTTTAAGAGC
KD-UPF3B-sgRNA-R	TTAGCTCTTAAAC CTGAAGCGGCTTGGCCGGAC CAACAAG
KD-UPF3B-sgRNA-F 2	TTGGGCTTTGACGGGAGCTTCCCGTTTAAGAGC
KD-UPF3B-sgRNA-R 2	TTAGCTCTTAAACGGGAAGCTCCCGTCAAAGCCCAACAAG
sgEIF2AK3-F	TTG GCAGAGGCCGGGCTGAGACG GTTTAAGAGC
sgEIF2AK3-R	TTAGCTCTTAAAC CGTCTCAGCCCGGCCTCTGC CAACAAG
KD-sgEIF2S1-F1	TTGGAGCGCACGCTGAGGAGGATGTTTAAGAGC
KD-sgEIF2S1-R1	TTAGCTCTTAAACATCCTCCTCAGCGTGCGCTCCAACAAG
KD-sgEIF2S1-F2	TTGGAGACTTGCTTCCCCCTCACGTTTAAGAGC
KD-sgEIF2S1-R2	TTAGCTCTTAAACGTGAGGGGGAAGCAAGTCTCCAACAAG
KO sgRNA
KO-sgPPP1R15A-F1	CACCGAGGGTGGGCATCCCTCCACG
KO-sgPPP1R15A-R1	AAACCGTGGAGGGATGCCCACCCTC
KO-sgPPP1R15A-F2	CACCGGGGGTATGGGGGATTGCCAG
KO-sgPPP1R15A-R2	AAACCTGGCAATCCCCCATACCCCC
KO-sgEIF2S1-F1	CACCGAGTGAGCGAAGCGCACGCTG
KO-sgEIF2S1-R1	AAACCAGCGTGCGCTTCGCTCACTC
KO-sgEIF2S1-F2	CACCGTATGTGTGTGATTCCCGCAC
KO-sgEIF2S1-R2	AAACGTGCGGGAATCACACACATAC
KO-sgEIF2S1-F3	CACCGTTCTTAGTGAATTATCCAGA
KO-sgEIF2S1-R3	AAACTCTGGATAATTCACTAAGAAC
KO-sgEIF2S1-F4	CACCGACAAACTCATCCGAATTGGC
KO-sgEIF2S1-R4	AAACGCCAATTCGGATGAGTTTGTC
KO-sgEIF2S1-F5	CACCGTGAGGTGTTAGAATACACCA
KO-sgEIF2S1-R5	AAACTGGTGTATTCTAACACCTCAC
KO-sgEIF2S1-F6	CACCGCATTCTTCGTCATGTTGCTG
KO-sgEIF2S1-R6	AAACCAGCAACATGACGAAGAATGC
KO-sgEIF2S1-F7	CACCGGCTTTCCAGCTGCTCATCCT
KO-sgEIF2S1-R7	AAACAGGATGAGCAGCTGGAAAGCC
qPCR primer
EIF2S1-qpcr-F	TGGTGAATGTCAGATCCATTGC
EIF2S1-qpcr-R	TAGAACGGATACGCCTTCTGG
sgEIF2AK3-qpcr-F	GTCGCCAATGGGATAGTGACG
sgEIF2AK3-qpcr-R	GTCCGACAGCTCTAACAGTTTTT
CALR-qpcr-f	CCTGCCGTCTACTTCAAGGAG
CALR-qpcr-r	GAACTTGCCGGAACTGAGAAC
DBR1-qpcr-f	CGCAACGAGGCGGATCTAC
DBR1-qpcr-r	TGATTTGAGGCTTCATGGTTTCC
SLC35B1-qpcr-f	CTGGGTGTCTTTGTCTGCTATT
SLC35B1-qpcr-r	TCTTGGCAAACACAGCATTGA
IRE1-qPCR-F2	AGAGAAGCAGCAGACTTTGTC
IRE1-qPCR-R2	GTTTTGGTGTCGTACATGGTGA
MAN2A2-qpcr-f	AGACCCAACACATCCTCAATAGC
MAN2A2-qpcr-r	ACTGCCGCTCTCTTTTGGAC
PPP1R15A-qpcr-f	ATGATGGCATGTATGGTGAGC
PPP1R15A-qpcr-r	AACCTTGCAGTGTCCTTATCAG
UPF3B-qpcr-f	CAACCTATGCCTGAGCATGATT
UPF3B-qpcr-r	CATCAAAGCGATCCCTGAACA
SEC24A-qPCR-F	CTGGGCAGACTCTTAATAGACCA
SEC24A-qPCR-R	CAGGAAGAAAGCTACTAGAAGGC
PREB-qPCR-F	TGTGTGCTTCAACCACGATAAT
PREB-qPCR-R	CATCAGGCCCTAAAGCCAGG
XBP1u-qPCR-f	cagactacgtgcacctctgc
XBP1-total-qPCR-f	CCCTCCAGAACATCTCCCCAT
XBP1-total-qPCR-r	ACATGACTGGGTCCAAGTTGT
